# Ubiquitination of stalled ribosomes enables mRNA decay via HBS-1 and NONU-1 *in vivo*

**DOI:** 10.1101/2021.11.08.467757

**Authors:** Parissa C. Monem, Nitin Vidyasagar, Audrey L. Piatt, Enisha Sehgal, Joshua A. Arribere

## Abstract

As ribosomes translate the genetic code, they can encounter a variety of obstacles that hinder their progress. If ribosomes stall for prolonged times, cells suffer due to the loss of translating ribosomes and the accumulation of aberrant protein products. Thus to protect cells, stalled ribosomes experience a series of reactions to relieve the stall and degrade the offending mRNA, a process known as No-Go mRNA Decay (NGD). While much of the machinery for NGD is known, the precise ordering of events and factors along this pathway has not been tested. Here, we deploy *C. elegans* to unravel the coordinated events comprising NGD. Utilizing a novel reporter and forward and reverse genetics, we identify the machinery required for NGD. Our subsequent molecular analyses define a functional requirement for ubiquitination on at least two ribosomal proteins (eS10 and uS10), and we show that ribosomes lacking ubiquitination sites on eS10 and uS10 fail to perform NGD *in vivo*. We show that the nuclease NONU-1 acts after the ubiquitin ligase ZNF-598, and discover a novel requirement for the ribosome rescue factors HBS-1/PELO-1 in mRNA decay via NONU-1. Taken together, our work demonstrates mechanisms by which ribosomes signal to effectors of mRNA repression, and we delineate links between repressive factors working toward a well-defined NGD pathway.

**AUTHOR SUMMARY:** Ribosomes are large molecular machines entrusted with the essential task of reading mRNAs and building proteins. It is critical that ribosomes proceed with their work undeterred, so as to avoid traffic jams between ribosomes on mRNAs; however, they sometimes experience challenges which make traffic jams unavoidable. In these cases, cells have evolved machinery to clean up stalled ribosomes and remove offending mRNAs. Much of this machinery is now identified, but the relationships between factors has yet to be tested. Here, in *C. elegans* we identify the machinery that responds to stalls, and we order factors relative to one another. We find that ribosomes must be tagged by ubiquitin to signal mRNA decay, as ribosomes lacking ubiquitin sites fail to elicit mRNA decay. Furthermore, we find that these ubiquitin signals recruit an enzyme which cuts mRNA, and we present evidence that ribosome rescue factors are required for the mRNA decay reaction as well. Overall, our work provides new connections between factors orchestrating the elimination of problematic mRNAs that stall ribosomes.
