## Supplementary material for "Ubiquitination of stalled ribosomes enables mRNA decay via HBS-1 and NONU-1 *in vivo*": Table S1

### Sheet: C. elegans strains
C. elegans strains
Source	Strain	Genotype	Strain construction	Mutation sequence
Arribere & Fire, 2018	WJA 0032	pelo-1(cc2849; ex3,4,5KO-BglII)III	Arribere & Fire, 2018	Arribere & Fire, 2018
Arribere & Fire, 2018	WJA 0438	unc-54(cc4092; unc-54::GFP::T2A::nonstop)I	Arribere & Fire, 2018	Arribere & Fire, 2018
This study	WJA 0730	hbs-1(srf0730; Δ)I	Made by CRISPR/Cas9	ATCCTGGTATTCCATCATCATCGTATCATCCACCTCATATGTAGCTAAGTGAATCTTCTGAAGTCGATTTAACATCATTTCGACGCA
This study	WJA 0808	unc-54(cc4092)I; nonu-1(srf3015) pelo-1(srf0808)III	Made by CRISPR/Cas9	ACTTCATCTTTTGCAGATTCGTAGTTTTAATGGCGGAAGAGGCAGAGGATAGATCTATTTGTGAAAGACGCATTTATGCAGCATTTAATAGCACATGCAGATGCAA
This study	WJA 0825	rps-10(srf0825; K125R)I	Made by CRISPR/Cas9	GCTCAAGGCGAGAAGGGAGACCGTGAAGCCTACAGAACCGAGAgaGTCACCGAGGCTGGACCAGGAGGAGCCCCAGTCTACAG
This study	WJA 1004	unc-54(srf1004; unc-54::T2A::FLAG::rareArg12::GFP)I	Made by CRISPR/Cas9	CAGATCGCCATCTCGCGCCCGTGCCTCTGACTTCGAAGGTCGaGGaTCTTTgTTAACaTGTGGTGATGTcGAAGAAAATCCaGGaCctGACTACAAAGACGATGACGACAAGcggcggaggcggaggaggcggcggaggcggcggaggaaccggtggAAAGGAGAAGAACTTTTCACTGGAGTTGTCCCAATTCTTGTTGAATTAGATGGTGATGTTAATGGGCACAAATTTTCTGTCAGTGGAGAGGGTGAAGGTGATGCAACATACGGAAAACTTACCCTTAAATTTATTTGCACTACTGGAAAACTACCTGTTCCATGGgtaagtttaaacatatatatactaactaaccctgattatttaaattttcagCCAACACTTGTCACTACTTTCTgTTA…
This study	WJA 1016	znf-598(P255H)II; unc-54(srf1004)I	Made by EMS	ACATATACGAGAGATCAACTTCAAAGACATATGAGATCTGGAGATTTTGACGATAAAAGCTTTAAAGGTCATCATCAATGTCTCTTCTGTGAGCAGAAGTTCCTCGATGAAGAAAATCGTTATCGACATCTTAGGAAAGATCACTTTTTC
This study	WJA 1017	znf-598(Q385*)II; unc-54(srf1004)I	Made by EMS	TTTCAGAGGACGAGGATTACGATCTAACGAGCCTCCTCCTCCGCCTGTTCCACGAGAAAGAATTGCGGTTGTGTAAAGACAAGTTGAAACGAATCCTCAAAGTGATCCGAGTCAATTTACAACTGTTCGATCCGCTCAAAGCAAGGGAGT
This study	WJA 1018	znf-598(C183Y)II; unc-54(srf1004)I	Made by EMS	ATATGATATTCGCTTCAGTAACAAAATCGCTGGCACAAAATACGAAAAGTATCTGGCGCATGTGTACAAAATCTGCAAAACGTTAGTTGTTACAATTCTTTATAAATATTTAATTAAAAATTTGAATGTTTCAGTGACGATGGCGAGCGT
This study	WJA 1019	znf-598(P255S)II; unc-54(srf1004)I	Made by EMS	GTCATATTTGTACTGACAATTTGAATTTATTTTCAAGAGAAAGAAAAACATATACGAGAGATCAACTTCAAAGACATATGAGATCTGGAGATTTTGACGATAAAAGCTTTAAAGGTCATTCTCAATGTCTCTTCTGTGAGCAGAAGTTCC
This study	WJA 1022	unc-54(cc4092)I; znf-598(srf2119)II; nonu-1(srf3015)III	Made by crossing
This study	WJA 1025	rps-10(srf1025; C-term 3xHA)I	Made by CRISPR/Cas9	AGTCTACAGAGCCGGATTCGGCCGTGGAGCCCCACCACCACAAagatctTATcctTACgatGTTccaGACtatGCTggaTACcctTATgatGTCccaGATtacGCAggaTCATATccaTACgatGTTccgGATtacGCATAAatgttattgtttttctaatgaaattgttacatcaaaa
This study	WJA 1027	znf-598(srf1027; C89A)II	Made by CRISPR/Cas9	agatatatgcaaatttaaaatttacagATTGGTTCCTGTCGTCATCCTGTCgctGCAGAATGTGTTATTCGAATGCGTATTCTTGGAAATT
This study	WJA 1029	unc-54(srf1004)I; znf-598(srf1027)II	Made by crossing	N/A
This study	WJA 1030	rps-10(srf1025)I; znf-598(srf1027)II	Made by crossing	N/A
CGC	WJA 1036	tra-2(e1095)/dpy-10(e128) unc-4(e120)II	Obtained from the CGC as CB2754	N/A
CGC	WJA 1037	rol-6(e187) unc-4(e120)/mnC1[dpy-10(e128) unc-52(e444) nIs190 let-?]II; him-8(e1489)IV	Obtained from the CGC as AG226	N/A
This study	WJA 1040	unc-54(srf1004)I; mnC1[dpy-10(e128) unc-52(e444) nls190 let-?]/tra-2(e1095)II	Made by crossing	N/A
This study	WJA 1046	rps-20(srf1046; K6R/K9R)I; unc-54(srf1004)I	Made by CRISPR/Cas9	ttaccttttgtttttaataagttgcttttttccagGCTGTgGCcTTCAgaAATGAGAgaGCTATTACCGACAATTCGGAGCACCGCATCCGTCTGACCT
This study	WJA 1049	unc-54(srf1004)I; rps-10(srf0825)I; znf-598(srf2119)II	Made by crossing	N/A
This study	WJA 1054	unc-54(srf1004)I; rps-10(srf0825)I; nonu-1(srf3015)III	Made by crossing	N/A
This study	WJA 1056	hbs-1(G200E)I; unc-54(srf1004)I; mnC1/tra-2(e1095)II	Made by EMS	ACACTTTCAAAGTTTCAATAACTTACATCATGAAGTAAATGACCCATGAGAGTACTTTTTTCTGCATCGACATGTCCAACGACAATCAAGTTAATTAAATCTTTATCAGCAACTCTTGGTTTTGGTGTTTTTCGGGCAACTGACGGAGCT
This study	WJA 1063	nonu-1(M1I)III; unc-54(srf1004)I; mnC1/tra-2(e1095)II	Made by EMS	AATTAAAATAATTGTGCGATGACCTTCGACAAGGCATTTTTGAATATCCGATATCTCAGCATCGAAATTAAAACACTGTTCATGCTTTCGTGGTGATATTGTTGGCTGATCACTGAAAACTTTTTTTCATAAAACGAGTGATAGATTTTT
This study	WJA 1065	nonu-1(W576*)III; unc-54(srf1004)I; mnC1/tra-2(e1095)II	Made by EMS	AAGTTTAACTGCTCCATCAACTGACATGTAATGTAAATCAAGAAATCATGGATTGTTGTGGGCTTCTCGAATTTTCCGATCAAGTTCTTTCACTTCCGATGATTTTTCAATTTTCATTCGTGACGCTCGATCGACAATTATCAATTGGCG
This study	WJA 1066	uba-1(E665K)IV; unc-54(srf1004)I; mnC1/tra-2(e1095)II	Made by EMS	TCTTCAACGTGCAAACAGGAATCTCCTTCTCTGGTGGATCGACAGACGACGAGTATGACTTCGTGAGATATGGATAAACAACTTGAGTGTTTCCTTTGGTTCCCATGGTTCCAGACTCCAGCAAAGGCAAGCGATAGTAGACGCATCGAC
This study	WJA 1067	uba-1(P679S)IV; unc-54(srf1004)I; mnC1/tra-2(e1095)II	Made by EMS	GTGCTGAATTTCATTGGGGAAGTTCTTCAACGTGCAAACAGAAATCTCCTTCTCTGGTGGATCGACAGACGACGAGTATGACTCCGTGAGATATGGATAAACAACTTGAGTGTTTCCTTTGGTTCCCATGGTTCCAGACTCCAGCAAAGG
This study	WJA 1096	hbs-1(srf0730)I; unc-54(srf1004)I; znf-598(srf2119)II	Made by crossing	N/A
This study	WJA 1097	rps-10(srf0825)I; unc-54(srf1004)I; rps-20(srf1046)I	Made by crossing	N/A
This study	WJA 1098	hbs-1(srf1098; Δ)I; rps-10(srf0825; K125R)I	Made by CRISPR/Cas9	ATCCTGGTATTCCATCATCATCGTATCATCCACCTCATATGTAGCTAAGTGAATCTTCTGAAGTCGATTTAACATCATTTCGACGCA
This study	WJA 1100	hbs-1(srf1098)I; rps-10(srf0825)I; unc-54(srf1004)I	Made by crossing	N/A
This study	WJA 1170	hbs-1(srf0730)I; unc-54(srf1004)I	Made by crossing	N/A
CGC	WJA 1172	uba-1(it129; P1024S)IV	Obtained from the CGC as RV110	N/A
This study	WJA 1176	unc-54(srf1004)I; uba-1(it129)IV	Made by crossing	N/A
This study	WJA 1190	rps-20(srf1190; C-term 3xFLAG)I	Made by CRISPR/Cas9	CATCGAGCCAGGAGTCGATATTGAGGTCACCAGAGCCGACtctgattacaaagacgacgatgacaagtccgactacaaggatgatgacgacaaatctgattataaagatgacgatgataagTAAgcaccttggtgcggctgcagacgggtatccggctcgacgttca
This study	WJA 1192	rps-20(srf1192; C-term 3xFLAG, srf1047; K6R+K9R)I	Made by CRISPR/Cas9	CATCGAGCCAGGAGTCGATATTGAGGTCACCAGAGCCGACtctgattacaaagacgacgatgacaagtccgactacaaggatgatgacgacaaatctgattataaagatgacgatgataagTAAgcaccttggtgcggctgcagacgggtatccggctcgacgttca
This study	WJA 1194	hbs-1(srf1194; N-term deletion)I; unc-54(srf1004)I	Made by CRISPR/Cas9	ATGGACGACGATTATGACGACGATTACGACGATTATGAAGatAAGAATCTTAATAGTCGACCGAGTACACCACAAACGTCTA
This study	WJA 1195	nonu-1(srf1195; CUE deletion)III; unc-54(srf1004)I	Made by CRISPR/Cas9	GTCAATAAAGGATCACTGACAGAATCGACAACTTCATCCACATCCTCACATGCGGTGAAGTTGAAACCGAAACCGACATGGAGTAAAAAAGTTGCG
This study	WJA 1196	rps-10(srf1196; C-term 3xHA, srf0825; K125R)I	Made by CRISPR/Cas9	AGTCTACAGAGCCGGATTCGGCCGTGGAGCCCCACCACCACAAagatctTATcctTACgatGTTccaGACtatGCTggaTACcctTATgatGTCccaGATtacGCAggaTCATATccaTACgatGTTccgGATtacGCATAAatgttattgtttttctaatgaaattgttacatcaaaa
This study	WJA 1205	unc-54(srf1004)I; znf-598(srf2119)II; srfEx1205[pJA786(myo-3::mCherry::T2A::znf-598)|pJA698(rps-0::hygR)|1kb ladder|pJA56(Cas9)]	Made by array	N/A
This study	WJA 1206	unc-54(srf1004)I; znf-598(srf2119)II; srfEx1206[pJA786(myo-3::mCherry::T2A::znf-598)|pJA698(rps-0::hygR)|1kb ladder|pJA56(Cas9)]	Made by array	N/A
This study	WJA 1207	unc-54(srf1004)I; znf-598(srf2119)II; srfEx1207[pJA786(myo-3::mCherry::T2A::znf-598)|pJA698(rps-0::hygR)|1kb ladder|pJA56(Cas9)]	Made by array	N/A
This study	WJA 1208	unc-54(srf1004)I; nonu-1(srf3015)III; srfEx1208[pJA786(myo-3::mCherry::T2A::znf-598)|pJA698(rps-0::hygR)|1kb ladder|pJA56(Cas9)]	Made by array	N/A
This study	WJA 1209	unc-54(srf1004)I; nonu-1(srf3015)III; srfEx1209[pJA786(myo-3::mCherry::T2A::znf-598)|pJA698(rps-0::hygR)|1kb ladder|pJA56(Cas9)]	Made by array	N/A
This study	WJA 1210	unc-54(srf1004)I; nonu-1(srf3015)III; srfEx1210[pJA786(myo-3::mCherry::T2A::znf-598)|pJA698(rps-0::hygR)|1kb ladder|pJA56(Cas9)]	Made by array	N/A
This study	WJA 1211	unc-54(srf1004)I; hbs-1(srf0730)I; pelo-1(cc2849)III; srfEx1211[pJA786(myo-3::mCherry::T2A::znf-598)|pJA698(rps-0::hygR)|1kb ladder|pJA56(Cas9)]	Made by array	N/A
This study	WJA 1212	unc-54(srf1004)I; hbs-1(srf0730)I; pelo-1(cc2849)III; srfEx1212[pJA786(myo-3::mCherry::T2A::znf-598)|pJA698(rps-0::hygR)|1kb ladder|pJA56(Cas9)]	Made by array	N/A
This study	WJA 1213	unc-54(srf1004)I; hbs-1(srf0730)I; pelo-1(cc2849)III; srfEx1213[pJA786(myo-3::mCherry::T2A::znf-598)|pJA698(rps-0::hygR)|1kb ladder|pJA56(Cas9)]	Made by array	N/A
This study	WJA 1214	unc-54(srf1004)I; nonu-1(srf3015)III; srfEx1214[pJA793(myo-3::mCherry::T2A::nonu-1)|pJA698(rps-0::hygR)|1kb ladder|pJA56(Cas9)]	Made by array	N/A
This study	WJA 1215	unc-54(srf1004)I; nonu-1(srf3015)III; srfEx1215[pJA793(myo-3::mCherry::T2A::nonu-1)|pJA698(rps-0::hygR)|1kb ladder|pJA56(Cas9)]	Made by array	N/A
This study	WJA 1216	unc-54(srf1004)I; nonu-1(srf3015)III; srfEx1216[pJA793(myo-3::mCherry::T2A::nonu-1)|pJA698(rps-0::hygR)|1kb ladder|pJA56(Cas9)]	Made by array	N/A
This study	WJA 1217	unc-54(srf1004)I; znf-598(srf2119)II; srfEx1217[pJA793(myo-3::mCherry::T2A::nonu-1)|pJA698(rps-0::hygR)|1kb ladder|pJA56(Cas9)]	Made by array	N/A
This study	WJA 1218	unc-54(srf1004)I; znf-598(srf2119)II; srfEx1218[pJA793(myo-3::mCherry::T2A::nonu-1)|pJA698(rps-0::hygR)|1kb ladder|pJA56(Cas9)]	Made by array	N/A
This study	WJA 1219	unc-54(srf1004)I; znf-598(srf2119)II; srfEx1219[pJA793(myo-3::mCherry::T2A::nonu-1)|pJA698(rps-0::hygR)|1kb ladder|pJA56(Cas9)]	Made by array	N/A
This study	WJA 1231	unc-54(srf1004)I; rps-10(srf0825; K125R)I; rps-20(srf1046; K6R+K9R)I; srfEx1231[pJA786(myo-3::mCherry::T2A::znf-598)|pJA698(rps-0::hygR)|1kb ladder|pJA56(Cas9)]	Made by array	N/A
This study	WJA 1232	unc-54(srf1004)I; rps-10(srf0825; K125R)I; rps-20(srf1046; K6R+K9R)I; srfEx1232pJA786(myo-3::mCherry::T2A::znf-598)|pJA698(rps-0::hygR)|1kb ladder|pJA56(Cas9)]	Made by array	N/A
This study	WJA 1233	unc-54(srf1004)I; rps-10(srf0825; K125R)I; rps-20(srf1046; K6R+K9R)I; srfEx1233[pJA786(myo-3::mCherry::T2A::znf-598)|pJA698(rps-0::hygR)|1kb ladder|pJA56(Cas9)]	Made by array	N/A
This study	WJA 1234	unc-54(srf1004)I; hbs-1(srf0730)I; pelo-1(cc2849)III; srfEx1234[pJA793(myo-3::mCherry::T2A::nonu-1)|pJA698(rps-0::hygR)|1kb ladder|pJA56(Cas9)]	Made by array	N/A
This study	WJA 1235	unc-54(srf1004)I; hbs-1(srf0730)I; pelo-1(cc2849)III; srfEx1235[pJA793(myo-3::mCherry::T2A::nonu-1)|pJA698(rps-0::hygR)|1kb ladder|pJA56(Cas9)]	Made by array	N/A
This study	WJA 1236	unc-54(srf1004)I; hbs-1(srf0730)I; pelo-1(cc2849)III; srfEx1236[pJA793(myo-3::mCherry::T2A::nonu-1)|pJA698(rps-0::hygR)|1kb ladder|pJA56(Cas9)]	Made by array	N/A
This study	WJA 2119	znf-598(srf2119; Δ)II	Made by CRISPR/Cas9	CAAGGATCAGGAGGTAATCGTGGAAGAGGAGgtatttcagaaaacctaaaaatagtataaatgaaattattttcagGCTCCACCGCTAACAACAACGCTTCAAGAAGACCGAATCCTGCACGACAAAACCAAAGTTCTCGTCAACCAACAAAAGTAGACATGAAAAAATATGAAAGAATGATCTCCGCGGCACATgttagttttttttaaaaatttttaaacattcacataatgatttttcagACCAATTTCTCCGATATTCCATGCGGGCAGAAATCTATTGACTGTGATATTTGTTGCAAGAAAAATGACGTTTTTGGAgttggttcattgaagatttttagatatatgcaaatttaaaatttacagATTGGTTCCACGAGAAAGAATTGCGGTTGT…
Glover et al., 2020	WJA 3015	unc-54(cc4092); nonu-1(srf3015; AxA; D579A+H581A)III	Glover et al., 2020	Glover et al., 2020
This study	WJA 3053	unc-54(srf1004)I; znf-598(srf2119)II; nonu-1(srf1063; M1I)III	Made by crossing	N/A
This study	WJA 3054	unc-54(srf1004)I, rps-10(srf0825; K125R)I; nonu-1(srf1063; M1I)III	Made by crossing	N/A
This study	WJA 3055	hbs-1(srf0730)I, unc-54(srf1004)I; nonu-1(srf1063; M1I)III	Made by crossing	N/A
This study	WJA 3077	rps-10(srf1025; C-term 3xHA)I; nonu-1(srf3015)III	Made by crossing	N/A
This study	WJA 3078	rps-10(srf1025; C-term 3xHA)I; znf-598(srf1027; C89A)II; nonu-1(srf3015)III	Made by crossing	N/A
This study	WJA 7004	hbs-1(srf7003)I; unc-54(cc4092)I	Made by crossing	N/A
This study	WJA 7006	unc-54(cc4092)I; hbs-1(srf0730)I; pelo-1(cc2849)III	Made by crossing	N/A
This study	WJA 7009	unc-54(srf1004)I; hbs-1(srf0730)I; nonu-1(srf3015)III	Made by crossing	N/A
This study	WJA 7010	unc-54(srf1004)I; hbs-1(srf0730)I; pelo-1(cc2849)III	Made by crossing	N/A
This study	WJA 7011	unc-54(srf1004)I; pelo-1(cc2849)III	Made by crossing	N/A
This study	WJA 7016	unc-54(cc4092)I; znf-598(srf2119)II	Made by crossing	N/A

### Sheet: Oligos
Oligos
Oligo	Sequence	Purpose
JA-AA-258	ctgccctacttttgaagattcctc	Amplify rps-10
JA-AA-259	gcctagaatcgtaatacattttgtgg	Amplify rps-10
JA-AA-377	/5Biosg/CGCCTTGCGTTGGGGTATAGTTGCATGTATTAGCTCCAGT	18SrRNA_142 antisense oligo designed to deplete C. elegans 18S rRNA
JA-AA-378	/5Biosg/CGTTACCCGTAACAACCATGGTAGTCCAATAAACTACCAT	18SrRNA_302 antisense oligo designed to deplete C. elegans 18S rRNA
JA-AA-379	/5Biosg/TTGACGCAAATTGCGAACTGCGGCACGTAACCTAGATCCA	18SrRNA_608 antisense oligo designed to deplete C. elegans 18S rRNA
JA-AA-380	/5Biosg/CTTTCGCTGTTGGGCGTCTCACTACGGTCCACGAATTTCA	18SrRNA_867 antisense oligo designed to deplete C. elegans 18S rRNA
JA-AA-381	/5Biosg/AACCCTCCGAATCGCGAGATGGCATCGTTTACGGTCAGAA	18SrRNA_979 antisense oligo designed to deplete C. elegans 18S rRNA
JA-AA-382	/5Biosg/TCAATCTGTCAGTCCTAATGGTGTCCGGACCGGGTGAGTT	18SrRNA_1161 antisense oligo designed to deplete C. elegans 18S rRNA
JA-AA-383	/5Biosg/GTTATCGCTCAATCTCGTGCGGCTAAACACCGCTTATCCC	18SrRNA_1342 antisense oligo designed to deplete C. elegans 18S rRNA
JA-AA-384	/5Biosg/GCGGTGTGTACAAAGGGCAGGGACGTAATCAACGTGAGCT	18SrRNA_1555 antisense oligo designed to deplete C. elegans 18S rRNA
JA-AA-386	/5Biosg/ATATGCTTAAGTTCAGCGGGTAATCACGACTGAGTTCAGG	26SrRNA_5 antisense oligo designed to deplete C. elegans 26S rRNA
JA-AA-387	/5Biosg/CCGCTATCCAGAACGGGGCTCGCACCCTCTCTGGTTTATG	26SrRNA_208 antisense oligo designed to deplete C. elegans 26S rRNA
JA-AA-388	/5Biosg/ACCGACGTCACACACACTAGCGTAACTAAACGCTAGCCGC	26SrRNA_601 antisense oligo designed to deplete C. elegans 26S rRNA
JA-AA-389	/5Biosg/TCACAAGTGACACGCACAGGGCCGTGGTGCGCTGCACTCC	26SrRNA_786 antisense oligo designed to deplete C. elegans 26S rRNA
JA-AA-390	/5Biosg/TCTCATGAGCGAGAAGTTAGGCACCTTAACTCCACGTTTG	26SrRNA_1207 antisense oligo designed to deplete C. elegans 26S rRNA
JA-AA-391	/5Biosg/CACGACCTTCCTACTCGTTACGACCTGGCGCTAGACAACG	26SrRNA_1404 antisense oligo designed to deplete C. elegans 26S rRNA
JA-AA-392	/5Biosg/GGTCTTTGAGCGACTAACCAAGTTCGAATGCGTTACCGCG	26SrRNA_1724 antisense oligo designed to deplete C. elegans 26S rRNA
JA-AA-393	/5Biosg/ATACTAGAACCGAGGTCCAAGCACACACCAGAAAGCGTCC	26SrRNA_2139 antisense oligo designed to deplete C. elegans 26S rRNA
JA-AA-394	/5Biosg/AGAGTCATAGTTACTCCCGCCGTTTACCCGCGCTTACTCG	26SrRNA_2329 antisense oligo designed to deplete C. elegans 26S rRNA
JA-AA-395	/5Biosg/TGATAGATGTACCGCCCCAGTCAAACTCCCCGCTTGACAC	26SrRNA_2707 antisense oligo designed to deplete C. elegans 26S rRNA
JA-AA-396	/5Biosg/GGTCTAAACCCAGCTCACGTTCCCTATTAGTGGGTGAACA	26SrRNA_3032 antisense oligo designed to deplete C. elegans 26S rRNA
JA-AA-397	/5Biosg/ACGCCAAGGCCATACATAGGGCATAAGCTCTCGTGTTGCC	26SrRNA_3304 antisense oligo designed to deplete C. elegans 26S rRNA
JA-AA-398	/5Biosg/GATTCCCAGGCCGTCTCCGATCCAAGTACTAACTGGACTC	5SrRNA_63 antisense oligo designed to deplete C. elegans 5S rRNA
JA-AA-399	/5Biosg/GAGGCCCAGTTGGTGCTATGCGTTCGAAATTTCACCACTC	5.8SrRNA_85 antisense oligo designed to deplete C. elegans 5.8S rRNA
JA-AF-147	TTTTCATAGGAAAGCTTTGCAAA	Amplify pelo-1
JA-AF-150	GCCAGACGATAGTAAATGTCCCT	Amplify pelo-1
JA-AF-203	AGATCTCATTGACAAGCTCCAAC	Amplify unc-54
JA-AF-210	ccttaaatgacagaatacattccc	Amplify unc-54
JA-AF-357	ggggacagagagacacatacaaac	Amplify uba-1
JA-AF-358	gaaaactatgatattcttccagct	Amplify uba-1
JA-MG-10	GGACGACGATTATGACGACG	Amplify hbs-1(srf0730)
JA-MG-11	GTTGGACATGTCGATGCAGG	Amplify hbs-1(srf0730)
JA-MG-43	GCACTCTGAAATGAACGACG	Amplify nonu-1
JA-MG-44	cctactgcagaggcataaga	Amplify nonu-1
JA-PM-35	CAAGGATCAGGAGGTAATCGTG	Amplify znf-598
JA-PM-36	GCCTATACCAGTAATCAGCAAG	Amplify znf-598
JA-PM-43	gtatgcaaatgcgccccattg	Amplify rps-20
JA-PM-45	CGAGCACCTTATTGTCAAGGG	Amplify rps-20
JA-PM-75	ttcttcagATGTCCCGCCACC	Amplify hbs-1 N-term
JA-PM-76	CCTGCATCGACATGTCCAACG	Amplify hbs-1 N-term
JA-NV-139	GAAGTGTGCGTGGATTGTG	Amplify nonu-1
JA-NV-140	CAACTCTCGAGCTAATGTTGAT	Amplify nonu-1
